# One to host them all: genomics of the diverse bacterial endosymbionts of the spider *Oedothorax gibbosus*

**DOI:** 10.1101/2022.05.31.494226

**Authors:** Tamara Halter, Stephan Köstlbacher, Thomas Rattei, Frederik Hendrickx, Alejandro Manzano-Marín, Matthias Horn

## Abstract

Bacterial endosymbionts of the groups *Wolbachia, Cardinium* and *Rickettsiaceae* are well-known for their diverse effects on their arthropod hosts, ranging from mutualistic relationships to reproductive phenotypes. Here, we analyzed a unique system in which the dwarf spider *Oedothorax gibbosus* is co-infected with up to five different endosymbionts affiliated with *Wolbachia, ‘Candidatus* Tisiphia’ (formerly Torix group *Rickettsia), Cardinium,* and *Rhabdochlamydia.* Using short-read genome sequencing data, we show that the endosymbionts are heterogeneously distributed among *O. gibbosus* populations and are frequently found co-infecting spider individuals. To study this intricate host-endosymbiont system on a genome resolved level, we used long-read sequencing to reconstruct closed genomes of the *Wolbachia, ‘Ca.* Tisiphia’ and *Cardinium* endosymbionts. We provide insights in the ecology and evolution of the endosymbionts and shed light on the interactions with their spider host. We detected high quantities of transposable elements in all endosymbiont genomes and provide evidence that ancestors of the *Cardinium, ‘Ca.* Tisiphia’ and *Wolbachia* endosymbionts have co-infected the same hosts in the past. Our findings contribute to broadening our knowledge about endosymbionts infecting one of the largest animal phyla on earth and show the usefulness of transposable elements as an evolutionary “contact-tracing” tool.

**Data summary:** All supporting data, code and protocols have been provided within the article or through supplementary data files. Seven supplementary figures and seven supplementary tables are available with the online version of this article. Sequencing data used in this study was generated and previously published by Hendrickx *et al.,* 2021. Genome assemblies generated in this study have been deposited under the project PRJEB52003 at DDBJ/ENA/GenBank. The MAG of *R. oedothoracis* OV001 was deposited at DDBJ/ENA/GenBank under the sample SAMN28026840. The genome of *‘Candidatus* Rhabdochlamydia oedothoracis W744×776’ was previously published by Halter *et al.,* 2022 and is available at DDBJ/ENA/GenBank (accession: CP075587-CP075588). The collection of genomes and proteomes, all files for phylogenetic analyses including gene alignments, concatenated alignments, and tree files, and original output files of the HGT and SNP predictions used in this study are available at zenodo (https://doi.org/10.5281/zenodo.6362846).
