## Supplementary Tables S1-S7 for "One to host them all: genomics of the diverse bacterial endosymbionts of the spider *Oedothorax gibbosus*"

### Sheet: S1 Genome statistics
Genome statistics	tRNA	rRNA	CDS	Contigs	Plasmid size [kB]	Genome size [mb]	GC [%]	Closed
Cardinium sp. cOegibbosus-W744x776	35	3	670	1	0	1.14	36.7	Yes
Rhabdochlamydia oedothoracis W744x776	37	6	1569	1	38.9	1.88	36.2	Yes
Rhabdochlamydia oedothoracis MAG Oegib-Ov	30	0	1182	216	0	1.30	36.01	No
Ca. Tisiphia' sp. Oegibbosus-W744x776	34	3	2883	1	0	2.62	33.0	Yes
Wolbachia sp. wOegibbosus-W744x776A	34	3	1871	1	0	1.68	35.3	Yes
Wolbachia sp. wOegibbosus-W744x776B	34	3	1632	1	0	1.55	34.9	Yes
Assembly statistics	Completness	Contamination	Strain Heterogeneity	N50
Rhabdochlamydia oedothoracis MAG Oegib-Ov	92.20	0.00	0.00	8.207

### Sheet: S2 AAIANI - Cardinium
AAI [%]
	cOeGib-Wal
cOeGib-Wal	100	cDfar1
cDfar1	80	100	cSfur1
cSfur1	81	78	100
ANI [%]
	cOeGib-Wal
cOeGib-Wal	100	cDfar1
cDfar1	83.3	100	cSfur1
cSfur1	82.5	82.6	100

### Sheet: S3 Metabolic pathways of the en
KEGG Pathway (only complete pathways are shown in grey)	Tisiphia sp. tiOeGib-Wal	Cardinium sp. cOeGib-Wal	Wolbachia sp. wOeGib-WalA	Wolbachia sp. wOeGib-WalB
Carbohydrate metabolism
Central carbohydrate metabolism
M00307 Pyruvate oxidation, pyruvate => acetyl-CoA
M00009 Citrate cycle (TCA cycle, Krebs cycle)
M00010 Citrate cycle, first carbon oxidation, oxaloacetate => 2-oxoglutarate
M00011 Citrate cycle, second carbon oxidation, 2-oxoglutarate => oxaloacetate
M00007 Pentose phosphate pathway, non-oxidative phase, fructose 6P => ribose 5P
M00005 PRPP biosynthesis, ribose 5P => PRPP
Energy metabolism
Carbon fixation
M00169 CAM (Crassulacean acid metabolism), light
ATP synthesis
M00144 NADH:quinone oxidoreductase, prokaryotes
M00149 Succinate dehydrogenase, prokaryotes
M00151 Cytochrome bc1 complex respiratory unit
M00155 Cytochrome c oxidase, prokaryotes
M00157 F-type ATPase, prokaryotes and chloroplasts
Lipid metabolism
Fatty acid metabolism
M00082 Fatty acid biosynthesis, initiation
M00083 Fatty acid biosynthesis, elongation
M00086 beta-Oxidation, acyl-CoA synthesis
Lipid metabolism
M00093 Phosphatidylethanolamine (PE) biosynthesis, PA => PS => PE
Nucleotide metabolism
Purine metabolism
M00050 Guanine ribonucleotide biosynthesis, IMP => GDP,GTP
Pyrimidine metabolism
M00052 Pyrimidine ribonucleotide biosynthesis, UMP => UDP/UTP,CDP/CTP
M00053 Pyrimidine deoxyribonuleotide biosynthesis, CDP => dCTP
M00938 Pyrimidine deoxyribonuleotide biosynthesis, UDP => dTTP
Amino acid metabolism
Other amino acid metabolism
M00118 Glutathione biosynthesis, glutamate => glutathione
Metabolism of cofactors and vitamins
Cofactor and vitamin metabolism
M00572 Pimeloyl-ACP biosynthesis, BioC-BioH pathway, malonyl-ACP => pimeloyl-ACP
M00123 Biotin biosynthesis, pimeloyl-ACP/CoA => biotin
M00881 Lipoic acid biosynthesis, plants and bacteria, octanoyl-ACP => dihydrolipoyl-E2/H

### Sheet: S4 AAIANI - Wolbachia
AAI [%]
	A_W_Cardiocondyla_obscurior_BRA	A_W_Cardiocondyla_obscurior_JPN	A_W_Carposina_sasakii_wCauA	A_W_Drosophila_ananassae_wAna_W2.1	A_W_Drosophila_melanogaster_wMel	A_W_Drosophila_simulans_wAu	A_W_Drosophila_simulans_wHa	A_W_Drosophila_simulans_wRi	wOgib_XXXA_chr	wOgib_XXXB_chr	B_W_Aedes_albopictus_wAlbB	B_W_Bemisia_tabaci_wTab_China_1	B_W_Chrysomya_megacephala_wMeg	B_W_Culex_quinquefasciatus_wPip	B_W_Drosophila_mauritania_wMau	B_W_Drosophila_simulans_wNo	B_W_Laodelphax_striatellus_wStri	B_W_Leptopilina_clavipes_GBW	B_W_Nilaparvata_lugens_wLug	B_W_Trichogramma_pretiosum_wTpre
A_W_Cardiocondyla_obscurior_BRA	100	95	95	95	96	96	96	95	90	90	82	83	82	83	82	82	83	83	82	81
A_W_Cardiocondyla_obscurior_JPN	95	100	98	95	95	95	98	96	89	89	83	83	82	82	83	83	83	83	83	81
A_W_Carposina_sasakii_wCauA	95	98	100	95	95	95	98	96	90	90	83	83	83	83	83	84	83	84	84	81
A_W_Drosophila_ananassae_wAna_W2.1	95	95	95	100	95	95	95	100	89	89	83	83	82	82	83	83	82	83	83	80
A_W_Drosophila_melanogaster_wMel	96	95	95	95	100	99	96	96	90	90	83	83	82	82	82	82	83	83	83	81
A_W_Drosophila_simulans_wAu	96	95	95	95	99	100	96	96	90	90	83	83	82	83	82	82	83	83	83	81
A_W_Drosophila_simulans_wHa	96	98	98	95	96	96	100	95	91	90	83	84	83	83	83	83	83	84	83	82
A_W_Drosophila_simulans_wRi	95	96	96	100	96	96	95	100	90	90	83	84	83	83	84	83	83	84	83	81
A_wOgib_XXXA_chr	90	89	90	89	90	90	91	90	100	90	81	81	82	82	82	82	82	83	81	79
A_wOgib_XXXB_chr	90	89	90	89	90	90	90	90	90	100	82	82	82	82	81	82	82	83	82	80
B_W_Aedes_albopictus_wAlbB	82	83	83	83	83	83	83	83	81	82	100	93	93	93	93	92	93	94	93	91
B_W_Bemisia_tabaci_wTab_China_1	83	83	83	83	83	83	84	84	81	82	93	100	94	93	93	93	94	94	93	91
B_W_Chrysomya_megacephala_wMeg	82	82	83	82	82	82	83	83	82	82	93	94	100	97	92	92	93	95	92	91
B_W_Culex_quinquefasciatus_wPip	83	82	83	82	82	83	83	83	82	82	93	93	97	100	92	92	93	95	92	91
B_W_Drosophila_mauritania_wMau	82	83	83	83	82	82	83	84	82	81	93	93	92	92	100	99	91	93	91	90
B_W_Drosophila_simulans_wNo	82	83	84	83	82	82	83	83	82	82	92	93	92	92	99	100	92	93	92	90
B_W_Laodelphax_striatellus_wStri	83	83	83	82	83	83	83	83	82	82	93	94	93	93	91	92	100	93	94	90
B_W_Leptopilina_clavipes_GBW	83	83	84	83	83	83	84	84	83	83	94	94	95	95	93	93	93	100	93	92
B_W_Nilaparvata_lugens_wLug	82	83	84	83	83	83	83	83	81	82	93	93	92	92	91	92	94	93	100	90
B_W_Trichogramma_pretiosum_wTpre	81	81	81	80	81	81	82	81	79	80	91	91	91	91	90	90	90	92	90	100
ANI [%]
	A_W_Cardiocondyla_obscurior_BRA	A_W_Cardiocondyla_obscurior_JPN	A_W_Carposina_sasakii_wCauA	A_W_Drosophila_ananassae_wAna_W2.1	A_W_Drosophila_melanogaster_wMel	A_W_Drosophila_simulans_wAu	A_W_Drosophila_simulans_wHa	A_W_Drosophila_simulans_wRi	Wolbachia sp. wOegibbosus-W744x776A	Wolbachia sp. wOegibbosus-W744x776B	B_W_Aedes_albopictus_wAlbB	B_W_Bemisia_tabaci_wTab_China_1	B_W_Chrysomya_megacephala_wMeg	B_W_Culex_quinquefasciatus_wPip	B_W_Drosophila_mauritania_wMau	B_W_Drosophila_simulans_wNo	B_W_Laodelphax_striatellus_wStri	B_W_Leptopilina_clavipes_GBW	B_W_Nilaparvata_lugens_wLug	B_W_Trichogramma_pretiosum_wTpre
A_W_Cardiocondyla_obscurior_BRA	100	97	98	98	98	98	98	98	94	94	86	86	86	86	86	86	86	86	86	85
A_W_Cardiocondyla_obscurior_JPN	97	100	99	98	97	97	100	98	94	94	86	86	86	86	86	86	86	86	86	85
A_W_Carposina_sasakii_wCauA	98	99	100	98	97	97	100	98	94	94	87	86	87	86	86	87	86	86	87	85
A_W_Drosophila_ananassae_wAna_W2.1	98	98	98	100	98	98	98	100	94	94	86	86	86	86	86	86	86	86	86	85
A_W_Drosophila_melanogaster_wMel	98	97	97	98	100	100	98	98	94	94	86	86	86	86	86	86	86	86	86	85
A_W_Drosophila_simulans_wAu	98	97	97	98	100	100	98	98	94	94	86	86	86	86	86	86	86	86	86	85
A_W_Drosophila_simulans_wHa	98	100	100	98	98	98	100	98	94	94	86	86	87	86	86	86	86	86	86	85
A_W_Drosophila_simulans_wRi	98	98	98	100	98	98	98	100	94	94	86	86	86	86	86	86	86	86	86	85
Wolbachia sp. wOegibbosus-W744x776A	94	94	94	94	94	94	94	94	100	93	86	86	86	86	86	86	86	86	86	85
Wolbachia sp. wOegibbosus-W744x776B	94	94	94	94	94	94	94	94	93	100	86	86	86	86	86	86	86	86	86	85
B_W_Aedes_albopictus_wAlbB	86	86	87	86	86	86	86	86	86	86	100	96	96	96	95	95	96	96	96	95
B_W_Bemisia_tabaci_wTab_China_1	86	86	86	86	86	86	86	86	86	86	96	100	96	96	95	95	96	96	95	94
B_W_Chrysomya_megacephala_wMeg	86	86	87	86	86	86	87	86	86	86	96	96	100	99	96	95	96	97	95	95
B_W_Culex_quinquefasciatus_wPip	86	86	86	86	86	86	86	86	86	86	96	96	99	100	95	95	95	97	95	95
B_W_Drosophila_mauritania_wMau	86	86	86	86	86	86	86	86	86	86	95	95	96	95	100	100	95	95	95	94
B_W_Drosophila_simulans_wNo	86	86	87	86	86	86	86	86	86	86	95	95	95	95	100	100	95	95	94	94
B_W_Laodelphax_striatellus_wStri	86	86	86	86	86	86	86	86	86	86	96	96	96	95	95	95	100	95	96	94
B_W_Leptopilina_clavipes_GBW	86	86	86	86	86	86	86	86	86	86	96	96	97	97	95	95	95	100	95	95
B_W_Nilaparvata_lugens_wLug	86	86	87	86	86	86	86	86	86	86	96	95	95	95	95	94	96	95	100	94
B_W_Trichogramma_pretiosum_wTpre	85	85	85	85	85	85	85	85	85	85	95	94	95	95	94	94	94	95	94	100

### Sheet: S5 TA systems
Tisiphia sp. tiOegib-Wal		Module
RIOGIB_00729	Toxin YafQ	Yes
RIOGIB_00730	Antitoxin RelB/DinJ	Yes
RIOGIB_00649	Toxin YafQ	Yes
RIOGIB_00650	Antitoxin RelB/DinJ	Yes
RIOGIB_02479	Antitoxin HigA	Yes
RIOGIB_02480	RelE-like toxin HigB	Yes
RIOGIB_00258	Putative toxin (best blast hit: VapC, but low sequence similarity to described Rickettsia VapC genes)	Yes
RIOGIB_00259	Putative antitoxin (best blast hit: Phd/YefM, but low sequence similarity to well described Rickettsia sp.)	Yes
RIOGIB_00651	Putative type II antitoxin	Yes
RIOGIB_00652	Toxin YoeB	Yes
RIOGIB_00731	Putative type II antitoxin	Yes
RIOGIB_00732	Toxin YoeB	Yes
RIOGIB_01074	Putative Toxin RatA	No
RIOGIB_02890	Toxin BrnT	No
RIOGIB_01354	Antitoxin Phd/YefM	No
RIOGIB_02487	Type II antitoxin	No
Wolbachia sp. wOegib-WalB		Yes
WOOEGIBXXXB_01032	Hypotetical protein	Yes
WOOEGIBXXXB_01033	Toxin RelE/ParE	Yes
WOOEGIBXXXB_01071	Toxin RelE/ParE	Yes
WOOEGIBXXXB_01072	Hypotetical protein	Yes
WOOEGIBXXXB_459	Hypotetical protein	Yes
WOOEGIBXXXB_460	Toxin RelE/ParE	Yes
WOOEGIBXXXB_951	Putative Toxin RelE/ParE	No
WOOEGIBXXXB_106	Putative Toxin RatA	No
Wolbachia sp. wOegib-WalA
WOOEGIBWALA_0049	Putative ParD-like antitoxin	No

### Sheet: S6 Shared transposases
	De-novo clustered OGs
	A	B	C	D	E	F	G*
IS family	IS6	IS256	IS110	IS110	IS982	IS3	N.A.
R. oedothoracis
Tisiphia sp. tiOegib-Wal
Cardinium sp. cOegib-Wal
Wolbachia sp. wOegib-WalA
Wolbachia sp. wOegib-WalB
*no significant IS-Finder hits. No phylogeny was calculated.
	eggNOG OGs
	4NKNK	4NFQS	47G04	2TRPW
IS family	IS6	IS256	IS256	IS110
Corresponding de-novo OG	A	B	B	C
Tisiphia sp. tiOegib-Wal
Cardinium sp. cOegib-Wal
Wolbachia sp. wOegib-WalA
Wolbachia sp. wOegib-WalB

### Sheet: S7 Genomes used for phylogeneti
Species	Strain	Group	Host (Isolation host)	Host lineage	Genome size	Publication	Accession
C. Amoebophilus asiaticus	5a2		Acanthamoeba sp.	Discosea: Acanthamoebidae	1.88 Mbp	10.1128/JB.01379-09	CP001102.1
Cardinium sp.	cCpun	C	Culicoides punctatus	Diptera: Ceratopogonidae	1.14 Mbp	10.7717/peerj.6448	QWJI00000000.1
C. Cardinium hertigii	cHgTN10	B	Heterodera glycines	Nematoda: Heteroderidae	1.19 Mbp	10.1128/genomeA.00624-18	CP029619.1
C. Cardinium hertigii	Pp_1	B	Pratylenchus penetrans	Nematoda: Pratylenchidae	1.36 Mbp	10.3389/fmicb.2018.02482	RARA00000000.1
Cardinium sp.	cBtQ1	A	Bemisia tabaci MED-Q1	Hemiptera: Aleyrodidae	1.06 Mbp	10.1093/gbe/evu077	CBQZ010000000.1;HG422566.1
Cardinium sp.	cEper1	A	Encarsia pergandiella	Hymenoptera: Aphelinidae	0.95 Mbp	10.1371/journal.pgen.1003012	HE983995.1-6.1
Cardinium sp.	cSfur	A	Sogatella furcifera	Hemiptera: Delphacidae	1.10 Mbp	10.1186/s12864-018-5078-y	CP022339.1
Cardinium sp.	UMMZ BMOC 05-0812-001 (=Dfar1)	A	Dermatophagoides farinae	Acariformes: Pyroglyphidae	1.48 Mbp	10.1007/s10493-020-00475-5	VMBH00000000.1
Anaplasma phagocytophilum	HZ		Homo sapiens	Primates: Hominidae	1.47 Mbp	10.1371/journal.pgen.0020021	CP000235.1
Ehrlichia canis	Jake		Canis lupus familiaris	Carnivora: Canidae	1.32 Mbp	10.1128/JB.01837-05	CP000107.1
Wolbachia sp.	wPpe	L	Pratylenchus penetrans	Nematoda: Pratylenchidae	0.97 Mbp	10.1038/srep34955	MJMG01000000.1
Wolbachia sp.	Berlin	E	Folsomia candida	Collembola: Isotomidae	1.80 Mbp	10.1186/s12864-017-3852-x	CP015510.2
Wolbachia sp.	TRS	D	Brugia malayi	Nematoda: Onchocercidae	1.08 Mbp	10.1371/journal.pbio.0030121	AE017321.1
Wolbachia sp.	37PF	D	Litomosoides brasiliensis	Nematoda: Onchocercidae	1.05 Mbp	NA	WQMO01000000.1
Wolbachia sp.	wCle	F	Cimex lectularius	Hemiptera: Cimicidae	1.25 Mbp	10.1073/pnas.1409284111	AP013028.1
Wolbachia sp.	FR3	C	Dirofilaria (Dirofilaria) immitis	Nematoda: Onchocercidae	0.92 Mbp	NA	CP046578.1
Wolbachia sp.	WOo	C	Onchocerca ochengi	Nematoda: Onchocercidae	0.96 Mbp	10.1101/gr.138420.112	HE660029.1
Wolbachia sp.	Cameroon	C	Onchocerca volvulus	Nematoda: Onchocercidae	0.96 Mbp	NA	NZ_HG810405.1
Wolbachia sp.	wCauA	A	Carposina sasakii	Lepidoptera: Carposinidae	1.45 Mbp	NA	CP041215.1
Wolbachia sp.	wCobs-JP2010-OypB	A	Cardiocondyla obscurior	Hymenoptera: Formicidae	1.30 Mbp	10.1111/evo.14261	CACTIV000000000.1
Wolbachia sp.	wHa	A	Drosophila simulans	Diptera: Drosophilidae	1.30 Mbp	10.1371/journal.pgen.1003381	CP003884.1
Wolbachia sp.	wAu	A	Drosophila simulans	Diptera: Drosophilidae	1.27 Mbp	10.1186/1471-2164-15-928	LK055284.1
Wolbachia sp.	wMel	A	Drosophila melanogaster	Diptera: Drosophilidae	1.27 Mbp	10.1371/journal.pbio.0020069	AE017196.1
Wolbachia sp.	wCobs-BR2009-alpha	A	Cardiocondyla obscurior	Hymenoptera: Formicidae	1.19 Mbp	10.1111/evo.14261	CACTIU000000000.1
Wolbachia sp.	wDana W2.1	A	Drosophila ananassae	Diptera: Drosophilidae	1.40 Mbp	10.1128/MRA.01136-19	CP042904.1
Wolbachia sp.	wRi	A	Drosophila simulans	Diptera: Drosophilidae	1.45 Mbp	10.1073/pnas.0810753106	CP001391.1
Wolbachia sp.	wStri	B	Laodelphax striatellus	Hemiptera: Delphacidae	1.60 Mbp	10.1093/gbe/evaa006	NZ_MUIX01000000.1
Wolbachia sp.	China 1	B	Bemisia tabaci	Hemiptera: Aleyrodidae	1.31 Mbp	NA	CP016430.1
Wolbachia sp.	wLug	B	Nilaparvata lugens	Hemiptera: Delphacidae	1.54 Mbp	NA	NZ_MUIY01000000.1
Wolbachia sp.	wAlbB	B	Aedes albopictus	Diptera: Culicidae	1.48 Mbp	10.1093/gbe/evz025	CP031221.1
Wolbachia sp.	wTpre	B	Trichogramma pretiosum	Hymenoptera: Trichogrammatidae	1.13 Mbp	10.1534/g3.116.028449	LKEQ01000000.1
Wolbachia sp.	wMau	B	Drosophila mauritiana	Diptera: Drosophilidae	1.27 Mbp	10.1038/s41598-019-42454-w	CP034335.1
Wolbachia sp.	wNo	B	Drosophila simulans	Diptera: Drosophilidae	1.30 Mbp	10.1371/journal.pgen.1003381	CP003883.1
Wolbachia sp.	GBW	B	Leptopilina clavipes	Hymenoptera: Figitidae	1.15 Mbp	NA	QJHA01000000.1
Wolbachia sp.	wMeg	B	Chrysomya megacephala	Diptera: Calliphoridae	1.38 Mbp	NA	CP021120.1
Wolbachia sp.	wPip	B	Culex quinquefasciatus	Diptera: Culicidae	1.418 Mbp	10.1093/molbev/msn133	AM999887.1
Megaira sp.	MegCarteria		Carteria cerasiformis	Chlamydomonadales: Chlamydomonadaceae	1.30 Mbp	10.1101/2021.10.06.463315	GCA_020881215.1
Megaira sp.	MegNEIS296		Mesostigma viride	Mesostigmatales: Mesostigmataceae	1.53 Mbp	10.1101/2021.10.06.463315	GCA_020410825.1
Occidentia massiliensis	Os18		Ornithodoros sonrai	Parasitiformes: Argasidae	1.47 Mbp	10.1186/1944-3277-9-9	CANJ00000000.1
Orientia chuto	Dubai		NA (Homo sapiens)	NA	1.09 Mbp	10.1128/JCM.01526-10	LANP00000000.1
Orientia tsutsugamushi	Boryong		NA (Homo sapiens)	NA	2.13 Mbp	10.1073/pnas.0611553104	AM494475.1
Rickettsia aeschlimannii	MC16		Hyalomma marginatum marginatum	Parasitiformes: Ixodidae	1.31 Mbp	10.1128/genomeA.00666-14	CCER00000000.1
Rickettsia africae	ESF-5		Amblyomma variegatum	Parasitiformes: Ixodidae	1.29 Mbp	10.1186/1471-2164-10-166	CP001612.1-3.1
Rickettsia akari	Hartford		Liponyssoides sanguineus	Mesostigmata: Dermanyssidae	1.23 Mbp	10.3181/00379727-80-19685	CP000847.1
Rickettsia amblyommatis	GAT-30V		Amblyomma americanum	Parasitiformes: Ixodidae	1.48 Mbp	10.1099/ijsem.0.001502	CP003334.1-7.1
Rickettsia asembonensis	NMRCii		Ctenocephalides felis	Siphonaptera: Pulicidae	1.38 Mbp	10.1128/genomeA.00018-15	JWSW00000000.1
Rickettsia asiatica	Maytaro1284		Ixodes ovatus	Parasitiformes: Ixodidae	1.41 Mbp	10.1128/MRA.00886-19;10.1089/vbz.2018.2373	AP019563.1-4.1
Rickettsia australis	Cutlack		NA (Homo sapiens)	NA	1.32 Mbp	10.5694/j.1326-5377.1955.tb38213.x	CP003338.1-9.1
Rickettsia bellii	OSU 85-389		Dermacentor variabilis	Parasitiformes: Ixodidae	1.53 Mbp	NA	CP000849.1
Rickettsia bellii	RML369-C		Dermacentor variabilis	Parasitiformes: Ixodidae	1.52 Mbp	10.1371/journal.pgen.0020076	CP000087.1
Rickettsia buchneri	ISO7		Ixodes scapularis	Parasitiformes: Ixodidae	1.66 Mbp	10.1099/ijs.0.000047	JFKF00000000.1
Rickettsia canadensis	CA410		Haemaphysalis leporispalustris	Parasitiformes: Ixodidae	1.15 Mbp	10.4269/ajtmh.1982.31.1216	CP003304.1
Rickettsia canadensis	McKiel		Haemaphysalis leporispalustris	Parasitiformes: Ixodidae	1.16 Mbp	10.1139/m67-065	CP000409.1
Rickettsia conorii	Malish 7		NA (Homo sapiens)	NA	1.27 Mbp	10.1007/s10096-005-1304-z;10.1126/science.1061471;10.1126/science.290.5490.347	AE006914.1
Rickettsia felis	California 2 (URRWXCal2)		Ctenocephalides felis	Siphonaptera: Pulicidae	1.59 Mbp	10.1099/00207713-52-6-2035;10.1371/journal.pbio.0030248	CP000053.1-5.1
Rickettsia fournieri	AUS118		Argas lagenoplastis	Parasitiformes: Argasidae	1.45 Mbp	10.1099/ijsem.0.003057	LT978480.1-4.1
Rickettsia gravesii	BWI-1		Amblyomma triguttatum triguttatum	Parasitiformes: Ixodidae	1.35 Mbp	10.1128/genomeA.00975-13	AWXL00000000.1
Rickettsia heilongjiangensis	54		Dysmicoccus sylvarum	Hemiptera: Pseudococcidae	1.28 Mbp	10.1128/JB.05852-11;10.1128/JCM.41.12.5456-5465.2003	CP002912.1
Rickettsia honei	RB		NA (Homo sapiens)	NA	1.27 Mbp	10.1128/JB.00802-12	AJTT00000000.1
Rickettsia hoogstraalii	Croatica		Haemaphysalis sulcata	Parasitiformes: Ixodidae	1.48 Mbp	10.1099/ijs.0.011049-0	CCXM00000000.1
Rickettsia japonica	YH		NA (Homo sapiens)	NA	1.28 Mbp	10.1371/journal.pone.0071861	AP011533.1
Rickettsia massiliae	MTU5		Rhipicephalus turanicus	Parasitiformes: Ixodidae	1.38 Mbp	10.1101/gr.6742107	CP000683.1-4.1
Rickettsia massiliae	AZT80		Rhipicephalus sanguineus	Parasitiformes: Ixodidae	1.28 Mbp	10.1128/AEM.00122-06	CP003319.1-20.1
Rickettsia monacensis	IrR/Munich		Ixodes ricinus	Parasitiformes: Ixodidae	1.59 Mbp	10.1128/AEM.68.9.4559-4566.2002	LN794217.1;EF564599.1
Rickettsia montanensis	OSU 85-930		NA	NA	1.28 Mbp	NA	CP003340.1
Rickettsia parkeri	Atlantic Rainforest		Amblyomma ovale	Parasitiformes: Ixodidae	1.35 Mbp	10.1128/MRA.00684-19	CP040325.1
Rickettsia parkeri	Portsmouth		NA (Homo sapiens)	NA	1.30 Mbp	10.1086/381894;10.1128/IAI.00911-09	CP003341.1
Rickettsia peacockii	Rustic		Dermacentor andersoni	Parasitiformes: Ixodidae	1.32 Mbp	10.1371/journal.pone.0008361;10.1128/AEM.67.2.546-552.2001	CP001227.1-8.1
Rickettsia philipii	364D		Dermacentor occidentalis	Parasitiformes: Ixodidae	1.29 Mbp	https://www.jimmunol.org/content/121/5/1961.long;http://www.ajtmh.org/content/journals/10.4269/ajtmh.1981.30.722	CP003308.1
Rickettsia prowazekii	Breinl		NA (Homo sapiens)	NA	1.11 Mbp	10.1128/genomeA.00399-13	CP004889.1
Rickettsia prowazekii	Madrid E		NA (Homo sapiens)	NA	1.11 Mbp	10.1038/24094	AJ235269.1
Rickettsia raoultii	Khabarovsk		Dermacentor silvarum	Parasitiformes: Ixodidae	1.48 Mbp	10.1099/ijs.0.64952-0;10.1128/genomeA.00157-16	CP010969.1-72.1
Rickettsia rhipicephali	3-7-female6-CWPP		Rhipicephalus sanguineus	Parasitiformes: Ixodidae	1.31 Mbp	10.1099/00207713-38-2-220	CP003342.1-3.1
Rickettsia rhipicephali	HJ#5		Haemaphysalis juxtakochi	Parasitiformes: Ixodidae	1.45 Mbp	10.1128/AEM.02249-06	CP013133.1-5.1
Rickettsia rickettsii	Iowa		Dermacentor variabilis (Cavia porcellus)	Parasitiformes: Ixodidae	1.27 Mbp	10.1128/IAI.00952-07	CP000766.3
Rickettsia rickettsii	Hlp#2		Haemaphysalis leporispalustris	Parasitiformes: Ixodidae	1.27 Mbp	10.2307/4587691	CP003311.1
Rickettsia slovaca	13-B		Dermacentor marginatus	Parasitiformes: Ixodidae	1.28 Mbp	10.1099/00207713-48-4-1455;10.1128/JB.06625-11	CP002428.1
Rickettsia slovaca	D-CWPP		NA	NA	1.28 Mbp	NA	CP003375.1
Rickettsia sp.	MEAM1		Bemisia tabaci MEAM1	Hemiptera: Aleyrodidae	1.38 Mbp	10.1186/s12915-016-0321-y	CP016305.1
Rickettsia sp.	SPI-2		Proechinophthirus fluctus	Phthiraptera: Echinophthiriidae	1.25 Mbp	10.1128/AEM.00282-16	LECS00000000.1
Rickettsia sp.	Humboldt		Ixodes pacificus	Parasitiformes: Ixodidae	1.56 Mbp	10.1016/j.ttbdis.2019.04.017;10.1371/journal.pone.0144552	LAOP00000000.1
Rickettsia sp.	RiCNE		Culicoides newsteadi	Diptera: Ceratopogonidae	1.46 Mbp	10.1111/1462-2920.13887	MWZE00000000.1
Rickettsia sp.	REIS		Ixodes scapularis	Parasitiformes: Ixodidae	2.03 Mbp	10.1128/JB.06244-11	ACLC01000000.1
Rickettsia sp.	Brem		Bemisia tabaci	Hemiptera: Aleyrodoidea	1.12 Mbp	10.1101/2021.10.06.463315	GCA_013435745.1
Rickettsia sp.	Gbili3		Gnoriste bilineata	Diptera: Sciaroidea	1.19 Mbp	10.1101/2021.10.06.463315	GCA_020881275.1
Rickettsia sp.	Lappe3		Labidopullus appendiculatus	Coleoptera: Staphylinoidea	1.37 Mpb	10.1101/2021.10.06.463315	GCA_020881125.1
Rickettsia sp.	Pante1		Pseudomimeciton antennatum	Coleoptera: Staphylinoidea	1.47 Mbp	10.1101/2021.10.06.463315	GCA_020881195.1
Rickettsia sp.	Psono2		Platyusa sonomae	Coleoptera: Staphylinoidea	1.49 Mbp	10.1101/2021.10.06.463315	GCA_020881175.1
Rickettsia sp.	RiCimp		Culicoides impunctatus	Diptera: Chironomoidea	1.57 Mbp	10.1101/2021.10.06.463315	GCA_020410785.1
Rickettsia sp.	RiClec		Cimex lectularius	Hemiptera: Cimicoidea	1.61 Mbp	10.1101/2021.10.06.463315	GCA_020410805.1
Rickettsia sp.	S2		Sericostoma sp.	Trichoptera: Sericostomatoidea	1.25 Mbp	10.1101/2021.10.06.463315	GCA_020404555.1
Rickettsia sp.	Ssp4		Sericostoma sp. HW-2014	Trichoptera: Sericostomatoidea	1.23 Mbp	10.1101/2021.10.06.463315	GCA_020404565.1
Rickettsia tamurae	AT-1		Amblyomma testudinarium	Parasitiformes: Ixodidae	1.45 Mbp	10.1099/ijs.0.64134-0	CCMG00000000.1
Rickettsia typhi	Wilmington		NA (Homo sapiens)	NA	1.11 Mbp	10.1128/JB.186.17.5842-5855.2004	AE017197.1
Rickettsia typhi	TH1527		NA (Homo sapiens)	NA	1.11 Mbp	NA	CP003397.1
